# Comparative analysis of plasma and bone marrow nutrient levels in pediatric B-ALL patients

**DOI:** 10.1101/2025.08.05.668707

**Authors:** Keene L. Abbott, Ahmed Ali, Muhammad Bin Munim, Devika P. Bagchi, Tenzin Kunchok, Millenia Waite, Caroline R. M. Wiggers, Boris Dimitrov, Marian H. Harris, Birgit Knoechel, Lewis B. Silverman, Matthew G. Vander Heiden, Yana Pikman

## Abstract

Nutrient availability in the tumor microenvironment is a key determinant of cancer progression and therapeutic response, yet the physiological nutrient environment for most cancers is poorly understood. In this study, we investigated nutrient levels in pediatric B-cell acute lymphoblastic leukemia (B-ALL) patients across different subtypes undergoing chemotherapy, focusing on both bone marrow and circulation. Our analysis revealed distinct differences in nutrient profiles between leukemic and healthy plasma and among B-ALL subtypes, with hyperdiploid B-ALL exhibiting pronounced alterations in arginine and asymmetric dimethylarginine metabolism. Bone marrow and blood plasma exhibited largely similar metabolite profiles, even after chemotherapy, indicating these environments are metabolically comparable. Comparisons with renal cell carcinoma and non-small cell lung cancer highlighted a unique enrichment of tricarboxylic acid cycle intermediates in the circulation of B-ALL patients. These findings provide a comprehensive view of nutrient dynamics in pediatric B-ALL and identify metabolic alterations that could guide biomarker discovery and new therapeutic strategies.
