## Supplementary Table 2 - Patient characteristics for "Comparative analysis of plasma and bone marrow nutrient levels in pediatric B-ALL patients"

### Sheet: Sheet1
Patient ID	Subgroup for study	Age (years) at Diagnosis	B-ALL subtype	Day 1 WBC	Initial risk group	Final risk group (on trial)	outcomes
HD1	Hyperdiploid	2	hyper> 50	5.5	SR	SR
HD2	Hyperdiploid	1	hyper> 50	26.7	SR	SR
HD3	Hyperdiploid	2	hyper> 50	9.5	SR	VHR
HD4	Hyperdiploid	13	hyper> 50	11.5	HR	HR
HD5	Hyperdiploid	2	hyper> 50	39	SR	SR
HD6	Hyperdiploid	3	hyper> 50	3.2	SR	SR
HD7	Hyperdiploid	4	hyper> 50	3	SR	SR
HD8	Hyperdiploid	7	hyper> 50	3.3	SR	SR
HD9	Hyperdiploid	3	hyper> 50	3.8	SR	SR
HD10	Hyperdiploid	6	hyper> 50	4.2	SR	SR
HD11	Hyperdiploid	8	hyper > 50	32.9	SR	SR
HD12	Hyperdiploid	3	hyper > 50	31.1	SR	SR
HR1	HighRisk	17	normal	1.2	HR	HR	relapse
HR2	HighRisk	3	KMT2Ar	726.3	HR	N/A - Induction Failure	N/A - Induction Failure
HR3	HighRisk	1	KMT2Ar	46.5	SR	VHR
HR4	HighRisk	7	KMT2Ar	139.4	HR	VHR
HR5	HighRisk	2	KMT2Ar	59.3	HR	VHR
HR6	HighRisk	15	KMT2Ar	596.7	HR	VHR
HR7	HighRisk	1	KMT2Ar	599.9	HR	N/A - Induction Failure	N/A - Induction Failure
HR8	HighRisk	16	hyper > 50	4	HR	HR	relapse
HR9	HighRisk	4	hyper > 50	41.1	SR	VHR	relapse
HR10	HighRisk	1	hyper> 50	21.9	SR	SR	relapse
HR11	HighRisk	1	hyper> 50	10.8	SR	SR	relapse
HR12	HighRisk	16	t(1;5)	77.1	HR	VHR	relapse
HR13	HighRisk	11	12p del	44.2	HR	HR	relapse
HR14	HighRisk	12	monosomy 7	1	HR	HR	relapse
HR15	HighRisk	10	iAMP21	134.8	HR	HR	relapse
Ph1	Ph+	13	Ph+	6.5	HR	t(9;22)
Ph2	Ph+	2	Ph+	175.1	HR	t(9;22)
Ph3	Ph+	10	Ph+	1	HR	t(9;22)
Ph4	Ph+	13	Ph+	269.7	HR	t(9;22)
Ph5	Ph+	2	Ph+	32.6	SR	t(9;22)

### Sheet: Sheet2
	HD		HR		Ph+
Age (yr)	4.50 ± 3.45		7.80 ± 6.33		8.00 ± 5.61
WBC count	14.48 ± 13.76		166.95 ± 250.55		96.98 ± 119.87
Genetics	hyper > 50	1	KMT2Ar	0.4	Ph+	1
			hyper > 50	0.267
			t(1;5)	0.067
			12p del	0.067
			monosomy 7	0.067
			iAMP21	0.067
			normal	0.067
