## Supplementary Table 4 - DepMap pediatric B-ALL cell lines for "Comparative analysis of plasma and bone marrow nutrient levels in pediatric B-ALL patients"

### Sheet: Sheet1
Depmap ID	Cell Line Name	Primary Disease	Lineage	Lineage Subtype	age and category	category	sex	Race	patient molecular subtype	Expression data on DepMap	Dependency data on DepMap
ACH-000020	MHHCALL2	B-Lymphoblastic Leukemia/Lymphoma	Lymphoid	B-Lymphoblastic Leukemia/Lymphoma	15	Pediatric	female	caucasian	NA	yes	no
ACH-000032	MHHCALL3	B-Lymphoblastic Leukemia/Lymphoma	Lymphoid	B-Lymphoblastic Leukemia/Lymphoma	11	Pediatric	female	NA	TCF3-PBX1	yes	no
ACH-000059	SUPB15	B-Lymphoblastic Leukemia/Lymphoma	Lymphoid	B-Lymphoblastic Leukemia/Lymphoma	9	Pediatric	male	caucasian	BCR-ABL1 (e1-a2) [DSMZ]	yes	no
ACH-000070	697	B-Lymphoblastic Leukemia/Lymphoma	Lymphoid	B-Lymphoblastic Leukemia/Lymphoma	12	Pediatric	male	NA	TCF3-PBX1	yes	yes
ACH-000151	JM1	B-Lymphoblastic Leukemia/Lymphoma	Lymphoid	B-Lymphoblastic Leukemia/Lymphoma	NA	Pediatric	male	NA	NA	yes	yes
ACH-000156	MHHCALL4	B-Lymphoblastic Leukemia/Lymphoma	Lymphoid	B-Lymphoblastic Leukemia/Lymphoma	10	Pediatric	male	caucasian	IGH-CRLF2, JAK2 I682F [PMID: 22685175]	yes	no
ACH-000728	KASUMI2	B-Lymphoblastic Leukemia/Lymphoma	Lymphoid	B-Lymphoblastic Leukemia/Lymphoma	15	Pediatric	male	NA	TCF3-PBX1, HRAS Gly13Ser, KRAS Val14Leu, TP53, Glu11Gln	yes	no
ACH-000782	SEM	B-Lymphoblastic Leukemia/Lymphoma	Lymphoid	B-Lymphoblastic Leukemia/Lymphoma	5	Pediatric	female	NA	KMT2A-AFF1	yes	yes
ACH-000922	RCHACV	B-Lymphoblastic Leukemia/Lymphoma	Lymphoid	B-Lymphoblastic Leukemia/Lymphoma	8	Pediatric	female	NA	TCF3-PBX1, with EGFR, HRAS, KRAS mutations	yes	yes
ACH-000960	REH	B-Lymphoblastic Leukemia/Lymphoma	Lymphoid	B-Lymphoblastic Leukemia/Lymphoma	15	Pediatric	female	north_african	ETV6-RUNX1 [DSMZ]	yes	yes
ACH-001106	KOPN8	B-Lymphoblastic Leukemia/Lymphoma	Lymphoid	B-Lymphoblastic Leukemia/Lymphoma	0	Pediatric	female	NA	KMT2A-MLLT1, KRAS Gly12Asp, TP53 Arg248Gln	yes	no
ACH-001669	TANOUE	B-Lymphoblastic Leukemia/Lymphoma	Lymphoid	B-Lymphoblastic Leukemia/Lymphoma	11	Pediatric	male	NA	MYC-IGH, TP53 Met246Thr, dup(1q)	yes	yes
ACH-001680	U698M	B-Lymphoblastic Leukemia/Lymphoma	Lymphoid	B-Lymphoblastic Leukemia/Lymphoma	7	Pediatric	male	NA	dup(1)	yes	no
ACH-001735	SEMK2	B-Lymphoblastic Leukemia/Lymphoma	Lymphoid	B-Lymphoblastic Leukemia/Lymphoma	5	Pediatric	female	NA	KMT2A-AFF1, CDKN2A His83Tyr, TP53 Arg248Gln	yes	yes
ACH-001736	HB1119	B-Lymphoblastic Leukemia/Lymphoma	Lymphoid	B-Lymphoblastic Leukemia/Lymphoma	NA	Pediatric	unknown	NA	KMT2A-MLLT1 [PMID: 1423624, PMID: 16523483]	yes	yes
ACH-001993	NALM16	B-Lymphoblastic Leukemia/Lymphoma	Lymphoid	B-Lymphoblastic Leukemia/Lymphoma	12	Pediatric	female	NA	No Fusion [PMID: 6928235]	yes	yes
ACH-002059	P30OHK	B-Lymphoblastic Leukemia/Lymphoma	Lymphoid	B-Lymphoblastic Leukemia/Lymphoma	11	Pediatric	female	NA	MEF2D-HNRNPUL1 [only in PMID: 35354797. Not consistent with Karyotyping results in DSMZ]	yes	yes
